# SERPINB3 induces the basal-like/squamous subtype and enhances disease progression in pancreatic cancer

**DOI:** 10.1101/2023.03.29.534766

**Authors:** Yuuki Ohara, Wei Tang, Huaitian Liu, Shouhui Yang, Tiffany H. Dorsey, Helen Cawley, Paloma Moreno, Azadeh Azizian, Jochen Gaedcke, B. Michael Ghadimi, Nader Hanna, Stefan Ambs, S. Perwez Hussain

**Author notes:** Address Correspondence to: S. Perwez Hussain, Ph.D., Chief, Pancreatic Cancer Section Laboratory of Human Carcinogenesis, Bldg. 37 Room 3044B, National Cancer Institute, NIH, 37 Convent Dr., Bethesda, MD 20892, Yuuki Ohara, M.D., Ph.D., Bldg. 37 Room 3054, National Cancer Institute, NIH, Wei Tang, Ph.D., Bldg. 37 Room 3050, National Cancer Institute, NIH.

## Abstract

Pancreatic cancer is a heterogeneous disease with distinct subtypes. Here, we investigated candidate driver genes of the highly aggressive basal-like/squamous molecular subtype of pancreatic ductal adenocarcinoma (PDAC). Integrative transcriptomic analyses identified the upregulated serine/cysteine protease inhibitor, SERPINB3 (squamous cell carcinoma antigen 1, SCCA1) in basal-like/squamous PDAC using discovery and validation approaches. Upregulation of SERPINB3 associated with decreased patient survival and a transcriptome profile indicative of the basal-like/squamous subtype. In human PDAC cell lines, SERPINB3 transgene expression enhanced their invasion capability. Moreover, upregulated expression of SERPINB3 in AsPC-1 cells resulted in enhanced lung metastasis in an orthotopic xenograft model. Molecular analysis of the primary tumor xenografts indicated activation of pathways related to metastasis, increased oxidative damage, and angiogenesis when SERPINB3 was upregulated. Furthermore, metabolomic analysis, using patient cohorts and PDAC cell lines showed a distinct metabolic pattern closely associated with both SERPINB3 and the basal-like/squamous subtype, which included upregulation of carnitine/acylcarnitine, amino acid, glutathione, and purine metabolic pathways, and glycolysis. Further RNA-seq and metabolomic analyses indicated that SERPINB3 may potentially induce the basal-like/squamous subtype and metabolic reprogramming through MYC activation. Taken together, our findings identified SERPINB3 as a candidate marker gene for the basal-like/squamous subtype, which may contribute to the disease aggressiveness in this subtype of PDAC.

**Abbreviations:** 8-Hydroxy-2’-deoxyguanosine (8-OHdG), Diaminobenzene (DAB), Gene Set Enrichment Analysis (GSEA), Human Metabolome Technologies, Inc. (HMT), Immunohistochemistry (IHC), Ingenuity pathway analysis (IPA), Pancreatic ductal adenocarcinoma (PDAC), Serine/Cysteine Proteinase Inhibitor Family B Member 3 (SERPINB3)

**Graphical abstract:** 

**Highlights:**

- SERPINB3 is upregulated in basal-like/squamous PDAC and associates with decreased patient survival
- SERPINB3 promotes differentiation into the basal-like/squamous subtype and enhances invasion and metastasis of PDAC
- SERPINB3 induces metabolic reprogramming and MYC activation and a metabolic signature indicative of basal-like/squamous PDAC
