## Supplementary Table 2 for "SERPINB3 induces the basal-like/squamous subtype and enhances disease progression in pancreatic cancer"

### Sheet: Bailey_Moffitt_NCI_UMD_German
Supplementary Table 2. 47 genes commonly upregulated in the basal-like/squamous PDAC subtype in both the "Bailey" and "Moffitt" cohorts with related patient survival in a third "NCI-UMD-German" cohort
	Bailey Cohort (GSE36924, Nature, 2016)		Moffitt Cohort (GSE71729, Nat Genet, 2015)		NCI-UMD-German Cohort
	Squamous vs. Progenitor (ANOVA)		Basal vs Classical PDA (ANOVA)		Tumor vs Normal (ANOVA)		COX Regression (Dichotomized Medium)
Gene	Fold-Change (Squamous vs. Progenitor)	p-value (Squamous vs. Progenitor)	Fold-Change (Basal vs Classical)	p-value (Basal vs. Classical)	Fold-Change (T vs N)	p-value(T vs. N)	Hazard ratio	P-value
E2F7	1.77353	0.000330709	1.50973	0.000429645	1.40727	6.11611e-14	2.3211	2.0738e-05
SERPINB3	5.56223	0.0133174	2.47166	9.25526e-05	2.60575	5.99747e-10	2.22555	0.000336213
ADM	2.17123	0.00347821	1.90305	0.000162584	1.41452	1.34866e-05	2.20632	0.00035242
DCBLD2	2.6921	1.49566e-06	1.66383	3.14438e-06	2.03809	1.06559e-18	2.14144	0.000815695
LOXL2	1.88781	0.00105878	1.8123	2.32238e-06	1.97005	3.26836e-18	2.12964	0.000671284
DKK1	3.31177	0.00246384	1.6218	0.0220317	3.01843	9.02028e-17	2.08612	0.000977607
PLAU	2.69526	5.04114e-06	2.7474	1.87463e-08	2.54967	3.74772e-25	2.06727	0.00130309
MUC16	3.43358	0.0404705	1.73644	6.64216e-05	2.54447	2.49031e-13	2.06361	0.00131047
UCA1	3.26448	0.00243627	1.69383	0.00432936	2.00582	2.84765e-12	2.05759	0.00126761
SLC16A3	1.78463	9.45122e-05	1.88109	4.73018e-07	1.44992	1.06124e-18	2.03072	0.00141667
SLC2A1	1.79314	0.0110545	1.9719	9.75013e-05	3.75727	5.88234e-28	1.98184	0.00247342
MMP14	1.62119	0.000257223	1.56694	0.00040069	2.19551	1.04319e-25	1.94436	0.00281161
POSTN	2.38742	0.00178249	2.02512	0.00110514	5.31349	4.93726e-25	1.94257	0.00327741
SERPINB4	4.27577	0.0210196	2.82167	2.92433e-05	1.42606	1.10642e-05	1.93072	0.00307935
ADORA2B	1.98326	0.00182481	1.54255	0.000294309	1.16766	4.73264e-05	1.91522	0.00351444
GJB2	2.16233	0.000643135	2.05477	0.000377173	2.30287	2.98871e-24	1.91445	0.00387853
GPR87	8.52246	1.90526e-05	3.0859	7.64995e-11	1.78843	1.04301e-13	1.89152	0.00478592
DSG3	4.64992	0.00134333	1.9316	8.32384e-06	2.23831	1.50451e-11	1.82816	0.00776118
FN1	2.64729	4.88583e-05	2.14396	2.54416e-06	3.53181	2.91213e-24	1.82507	0.00723003
SRPX2	2.29772	8.49404e-06	1.64274	0.00011925	2.11985	8.54479e-16	1.81847	0.00638382
AREG	2.16682	0.00155992	1.83459	0.000269954	1.89128	3.34829e-07	1.80386	0.00636423
MMP9	2.59771	0.0118368	2.07569	0.00133131	1.58701	2.29809e-07	1.77615	0.00903272
FAM83A	6.07882	7.76885e-05	2.06354	8.67844e-16	1.82442	5.62591e-11	1.7482	0.0117992
TREM1	2.32912	0.000740261	2.1251	3.2502e-06	1.51546	2.35419e-07	1.74457	0.0101436
PTGES	3.216	4.19738e-06	1.66627	4.18499e-09	1.38094	1.69571e-08	1.72794	0.0134244
CP	5.07671	0.00023126	2.14629	1.15292e-05	3.24916	3.89805e-13	1.71725	0.0134433
DDIT4	1.82022	5.20364e-05	1.55713	1.70989e-05	1.21662	0.0137043	1.70421	0.0168423
GREM1	1.99665	0.015571	1.80846	0.00586238	2.30109	9.1935e-15	1.70333	0.0169421
LYPD3	3.89829	8.72995e-06	1.90507	2.12495e-10	1.23025	9.41458e-05	1.68159	0.0165374
SLC20A1	1.75924	1.6394e-06	1.52204	3.14796e-06	1.69758	5.91039e-16	1.67996	0.0165211
HMGA2	5.61384	1.49226e-08	1.74373	2.377e-06	1.45611	6.87337e-09	1.67799	0.0175565
P4HA1	1.64144	0.00140577	1.54553	9.49448e-07	1.83337	1.67599e-19	1.67468	0.0176256
TMEM132A	1.96086	5.0092e-06	1.54407	8.25731e-08	1.08375	0.00136179	1.66729	0.0190533
KRT17	6.17885	8.63341e-05	2.02856	0.00174317	2.5742	1.23849e-18	1.66357	0.020779
AQP9	2.12243	0.00324987	1.87474	0.000178932	1.3909	0.000943604	1.66054	0.0191592
G0S2	2.57885	3.2063e-05	2.23824	4.89107e-07	-1.04268	0.578758	1.65434	0.0196041
BCAR3	1.51614	0.00155906	1.56575	2.76676e-07	1.29467	1.27807e-11	1.65235	0.0263671
COL7A1	3.96368	1.11504e-06	1.81327	3.05864e-08	1.12508	1.21039e-05	1.64862	0.0223809
ANGPTL4	3.0928	0.000448318	2.71567	8.36955e-08	-1.17232	0.0184086	1.61658	0.0258851
KRT13	6.83194	0.00254328	1.80261	2.72998e-05	1.35875	0.000784903	1.60932	0.0288858
INHBA	1.70507	0.00301699	1.82271	0.00522857	3.02143	5.29875e-21	1.60801	0.0326572
IGFL2	1.94522	0.0922683	2.50341	0.000112953	2.04535	1.02577e-16	1.59969	0.0296656
ARL4C	1.73986	0.000330602	1.73292	5.32599e-07	1.70622	9.93598e-17	1.59011	0.0329373
C1QTNF6	1.67953	4.02204e-05	1.70738	5.03426e-06	1.10162	0.00092433	1.57193	0.0374599
KRT6A	20.6833	1.03989e-06	4.86659	3.94118e-11	2.27719	1.22861e-11	1.56093	0.0423014
LOX	2.14779	0.000565016	1.81717	1.76313e-07	1.88118	1.28999e-09	1.55132	0.0410399
COL12A1	1.9516	0.0013164	1.75816	0.000355761	2.58323	1.2115e-17	1.54602	0.0454467
