## Supplementary Table 5 for "SERPINB3 induces the basal-like/squamous subtype and enhances disease progression in pancreatic cancer"

### Sheet: Panc 10.05 data
Supplementary Table 5. Metabolites with significant differences in abundance comparing Panc 10.05 SERPINB3-overexpressing with control cells
Compound name	HMDB ID	Ratio (SERPINB3 vs control)	p-value (SERPINB3 vs control)
cGMP	HMDB0001314	N.A.	N.A.
Mevalonic acid	HMDB0000227	N.A.	N.A.
Uric acid	HMDB0000289	N.A.	N.A.
Sedoheptulose 7-phosphate	HMDB0001068	N.A.	N.A.
Fructose 1-phosphate	HMDB0001076	N.A.	N.A.
Galactose 1-phosphate	HMDB0000645	N.A.	N.A.
Glucose 1-phosphate	HMDB0001586	N.A.	N.A.
Acetoacetyl CoA	HMDB0001484	N.A.	N.A.
Ribose 5-phosphate	HMDB0001548	N.A.	N.A.
Ribulose 5-phosphate	HMDB0000618	N.A.	N.A.
Xylulose 5-phosphate	HMDB0000868	N.A.	N.A.
Erythrose 4-phosphate	HMDB0001321	N.A.	N.A.
Glyceraldehyde 3-phosphate	HMDB0001112	N.A.	N.A.
Dihydroxyacetone phosphate	HMDB0001473	N.A.	N.A.
6-Phosphogluconic acid	HMDB0001316	N.A.	N.A.
Phosphoenolpyruvic acid	HMDB0000263	N.A.	N.A.
2-Oxoisovaleric acid	HMDB0000019	N.A.	N.A.
Glyoxylic acid	HMDB0000119	N.A.	N.A.
Glycolic acid	HMDB0000115	N.A.	N.A.
N-Acetylglutamic acid	HMDB0001138	N.A.	N.A.
Carbamoylphosphate	HMDB0001096	N.A.	N.A.
Malic acid	HMDB0000156,HMDB0000744	N.A.	N.A.
2-Oxoglutaric acid	HMDB0000208	N.A.	N.A.
Fumaric acid	HMDB0000134	N.A.	N.A.
Urea	HMDB0000294	N.A.	N.A.
Sarcosine	HMDB0000271	N.A.	N.A.
N,N-Dimethylglycine	HMDB0000092	N.A.	N.A.
Choline	HMDB0000097	N.A.	N.A.
Betaine	HMDB0000043	N.A.	N.A.
Homoserine	HMDB0000719	N.A.	N.A.
Betaine aldehyde	HMDB0001252	N.A.	N.A.
Homocysteine	HMDB0000742	N.A.	N.A.
Adenine	HMDB0000034	N.A.	N.A.
Hypoxanthine	HMDB0000157	N.A.	N.A.
Spermidine	HMDB0001257	N.A.	N.A.
Guanine	HMDB0000132	N.A.	N.A.
Carnitine	HMDB0000062	N.A.	N.A.
S-Adenosylhomocysteine	HMDB0000939	N.A.	N.A.
Spermine	HMDB0001256	N.A.	N.A.
Cystathionine	HMDB0000099	N.A.	N.A.
Adenosine	HMDB0000050	N.A.	N.A.
Inosine	HMDB0000195	N.A.	N.A.
Guanosine	HMDB0000133	N.A.	N.A.
Argininosuccinic acid	HMDB0000052	N.A.	N.A.
Val	HMDB0000883	14.433	0.0120205
Glucose 6-phosphate	HMDB0001401	4.16815	0.0602362
Ser	HMDB0000187,HMDB0003406	2.23539	0.000984602
Fructose 6-phosphate	HMDB0000124	2.12598	0.212166
Asp	HMDB0000191,HMDB0006483	1.87452	0.00198051
Acetyl CoA	HMDB0001206	1.79126	0.00991242
Gly	HMDB0000123	1.73883	6.53886e-05
Xanthine	HMDB0000292	1.72569	0.0990159
Cys	HMDB0000574,HMDB0003417	1.69413	0.0967379
ADP-ribose	HMDB0001178	1.67807	0.0503036
Lys	HMDB0000182,HMDB0003405	1.65574	0.000152729
Met	HMDB0000696	1.64929	0.00137796
Succinic acid	HMDB0000254	1.58314	0.0374824
Phe	HMDB0000159	1.55152	7.61779e-05
β-Ala	HMDB0000056	1.51521	7.86491e-05
Folic acid	HMDB0000121	1.51276	0.000337424
Ornithine	HMDB0000214,HMDB0003374	1.50577	0.000285967
His	HMDB0000177	1.49409	5.40915e-06
Malonyl CoA	HMDB0001175	1.47682	0.0185249
Tyr	HMDB0000158	1.46129	0.000118526
Leu	HMDB0000687	1.4582	0.000140711
NADP+	HMDB0000217	1.45311	0.0023177
NADH	HMDB0001487	1.44686	0.00254929
ATP	HMDB0000538	1.43869	0.000178132
Carnosine	HMDB0000033	1.43584	1.85529e-06
2,3-Diphosphoglyceric acid	HMDB0001294	1.43269	0.00381676
NADPH	HMDB0000221	1.41456	0.00928051
Thr	HMDB0000167	1.40942	0.000712332
Citric acid	HMDB0000094	1.40723	0.00417811
Isocitric acid	HMDB0000193	1.40592	0.203129
γ-Aminobutyric acid	HMDB0000112	1.40033	0.000761849
GTP	HMDB0001273	1.3837	0.00334669
Ile	HMDB0000172	1.38155	0.000885486
Citrulline	HMDB0000904	1.37709	0.00172645
CoA	HMDB0001423	1.36708	0.0017074
2-Hydroxyglutaric acid	HMDB0000606,HMDB0000694	1.36538	0.000319367
Hydroxyproline	HMDB0000725	1.34701	0.000131816
Trp	HMDB0000929	1.34298	0.0205249
Glycerol 3-phosphate	HMDB0000126	1.33552	0.0243647
Glutathione (GSH)	HMDB0000125	1.31994	0.00276734
Arg	HMDB0000517,HMDB0003416	1.31625	0.000223651
NAD+	HMDB0000902	1.31204	0.00405774
Creatine	HMDB0000064	1.30734	0.000543127
S-Adenosylmethionine	HMDB0001185	1.30389	0.0215757
Pyruvic acid	HMDB0000243	1.29752	0.0198645
Asn	HMDB0000168,HMDB0033780	1.27813	0.00397198
Phosphocreatine	HMDB0001511	1.27298	0.0634053
Ribose 1-phosphate	HMDB0001489	1.25271	N.A.
cis-Aconitic acid	HMDB0000072	1.25197	0.0408095
PRPP	HMDB0000280	1.24397	0.413949
Glu	HMDB0000148,HMDB0003339	1.24252	0.00368151
UDP-glucose	HMDB0000286	1.23233	0.0312812
Creatinine	HMDB0000562	1.21291	0.294553
Putrescine	HMDB0001414	1.18993	0.186696
Ala	HMDB0000161,HMDB0001310	1.18091	0.0594857
2-Phosphoglyceric acid	HMDB0003391	1.16043	0.492617
Pro	HMDB0000162,HMDB0003411	1.16023	0.281288
Gln	HMDB0000641,HMDB0003423	1.13576	0.520752
Fructose 1,6-diphosphate	HMDB0001058	1.13076	0.188971
GMP	HMDB0001397	1.13019	0.234949
cAMP	HMDB0000058	1.08244	0.578461
HMG CoA	HMDB0001375	1.04688	0.739923
ADP	HMDB0001341	1.03404	0.766545
Adenylosuccinic acid	HMDB0000536	1.00618	0.955126
Glutathione (GSSG)	HMDB0003337	0.994371	0.981728
IMP	HMDB0000175	0.966372	0.800128
GDP	HMDB0001201	0.965783	0.743536
3-Phosphoglyceric acid	HMDB0000807	0.912792	0.653769
XMP	HMDB0001554	0.852545	0.680617
AMP	HMDB0000045	0.775763	0.227887
Lactic acid	HMDB0000190,HMDB0001311	0.757863	0.120425
N-Carbamoylaspartic acid	HMDB0000828	0.718351	0.163677

### Sheet: Panc 10.05 MetaboAnalyst
Supplementary Table 5. Enriched metabolic pathways in Panc 10.05 SERPINB3-overexpressing cells
Pathways	total	expected	hits	Raw p	Holm p	FDR	Enrichment ratio
Glycine and Serine Metabolism	59	2.3	15	5.68e-10	5.57e-08	5.57e-08	6.52174
Arginine and Proline Metabolism	53	2.07	14	1.46e-09	1.41e-07	7.13e-08	6.76329
Glutamate Metabolism	49	1.91	13	6.24e-09	5.99e-07	2.04e-07	6.80628
Beta-Alanine Metabolism	34	1.33	11	1.16e-08	1.1e-06	2.84e-07	8.27068
Transfer of Acetyl Groups into Mitochondria	22	0.859	9	2.87e-08	2.7e-06	5.63e-07	10.4773
Ammonia Recycling	32	1.25	10	8.94e-08	8.32e-06	1.25e-06	8
Citric Acid Cycle	32	1.25	10	8.94e-08	8.32e-06	1.25e-06	8
Urea Cycle	29	1.13	9	4.75e-07	4.32e-05	5.81e-06	7.9646
Warburg Effect	58	2.27	12	5.71e-07	5.14e-05	6.21e-06	5.28634
Histidine Metabolism	43	1.68	10	1.96e-06	0.000174	1.92e-05	5.95238
Phytanic Acid Peroxisomal Oxidation	26	1.02	8	2.46e-06	0.000217	2.2e-05	7.84314
Ethanol Degradation	19	0.742	7	2.9e-06	0.000252	2.36e-05	9.43396
Glucose-Alanine Cycle	13	0.508	6	3.41e-06	0.000293	2.57e-05	11.811
Pyruvate Metabolism	48	1.88	10	5.81e-06	0.000494	4.07e-05	5.31915
Lysine Degradation	30	1.17	8	8.23e-06	0.000692	5.38e-05	6.83761
Propanoate Metabolism	42	1.64	9	1.46e-05	0.00121	8.96e-05	5.4878
Glycerolipid Metabolism	25	0.977	7	2.32e-05	0.0019	0.000134	7.16479
Aspartate Metabolism	35	1.37	8	2.87e-05	0.00232	0.000156	5.83942
Butyrate Metabolism	19	0.742	6	4.52e-05	0.00362	0.000223	8.08625
Valine, Leucine and Isoleucine Degradation	60	2.34	10	4.78e-05	0.00378	0.000223	4.2735
Tryptophan Metabolism	60	2.34	10	4.78e-05	0.00378	0.000223	4.2735
Folate Metabolism	29	1.13	7	6.71e-05	0.00517	0.000299	6.19469
Ketone Body Metabolism	13	0.508	5	7.23e-05	0.00549	0.000308	9.84252
Carnitine Synthesis	22	0.859	6	0.000114	0.00855	0.000465	6.98487
De Novo Triacylglycerol Biosynthesis	9	0.352	4	0.000219	0.0162	0.000859	11.3636
Nicotinate and Nicotinamide Metabolism	37	1.45	7	0.000351	0.0256	0.00129	4.82759
Malate-Aspartate Shuttle	10	0.391	4	0.000355	0.0256	0.00129	10.2302
Cardiolipin Biosynthesis	11	0.43	4	0.000542	0.0385	0.00185	9.30233
Mitochondrial Electron Transport Chain	19	0.742	5	0.000548	0.0385	0.00185	6.73854
Pterine Biosynthesis	29	1.13	6	0.000592	0.0408	0.00193	5.30973
Threonine and 2-Oxobutanoate Degradation	20	0.781	5	0.00071	0.0483	0.00225	6.40205
Glutathione Metabolism	21	0.82	5	0.000906	0.0607	0.00266	6.09756
Betaine Metabolism	21	0.82	5	0.000906	0.0607	0.00266	6.09756
Methionine Metabolism	43	1.68	7	0.000922	0.0607	0.00266	4.16667
Fructose and Mannose Degradation	32	1.25	6	0.00103	0.0662	0.00289	4.8
Purine Metabolism	74	2.89	9	0.00145	0.0913	0.00394	3.11419
Fatty Acid Elongation In Mitochondria	35	1.37	6	0.0017	0.105	0.00436	4.37956
Gluconeogenesis	35	1.37	6	0.0017	0.105	0.00436	4.37956
Estrone Metabolism	24	0.938	5	0.00173	0.105	0.00436	5.33049
Glycolysis	25	0.977	5	0.00211	0.124	0.00516	5.11771
Retinol Metabolism	37	1.45	6	0.00229	0.133	0.00548	4.13793
Cysteine Metabolism	26	1.02	5	0.00253	0.144	0.00577	4.90196
Plasmalogen Synthesis	26	1.02	5	0.00253	0.144	0.00577	4.90196
Mitochondrial Beta-Oxidation of Short Chain Saturated Fatty Acids	27	1.05	5	0.00302	0.166	0.00658	4.7619
Mitochondrial Beta-Oxidation of Medium Chain Saturated Fatty Acids	27	1.05	5	0.00302	0.166	0.00658	4.7619
Alanine Metabolism	17	0.664	4	0.00329	0.175	0.00702	6.0241
Mitochondrial Beta-Oxidation of Long Chain Saturated Fatty Acids	28	1.09	5	0.00357	0.186	0.00744	4.58716
Spermidine and Spermine Biosynthesis	18	0.703	4	0.00412	0.21	0.0084	5.6899
Tyrosine Metabolism	72	2.81	8	0.00499	0.249	0.00997	2.84698
Nucleotide Sugars Metabolism	20	0.781	4	0.00616	0.302	0.0121	5.12164
Glycerol Phosphate Shuttle	11	0.43	3	0.00734	0.352	0.0141	6.97674
Amino Sugar Metabolism	33	1.29	5	0.00746	0.352	0.0141	3.87597
Methylhistidine Metabolism	4	0.156	2	0.0085	0.391	0.0157	12.8205
Bile Acid Biosynthesis	65	2.54	7	0.0105	0.471	0.019	2.75591
Caffeine Metabolism	24	0.938	4	0.0121	0.53	0.0211	4.26439
Androstenedione Metabolism	24	0.938	4	0.0121	0.53	0.0211	4.26439
Oxidation of Branched Chain Fatty Acids	26	1.02	4	0.016	0.673	0.0276	3.92157
Sphingolipid Metabolism	40	1.56	5	0.0169	0.693	0.0285	3.20513
Phenylalanine and Tyrosine Metabolism	28	1.09	4	0.0207	0.83	0.0345	3.66972
Fatty acid Metabolism	43	1.68	5	0.0227	0.884	0.037	2.97619
Beta Oxidation of Very Long Chain Fatty Acids	17	0.664	3	0.0257	0.976	0.0412	4.51807
Starch and Sucrose Metabolism	31	1.21	4	0.0293	1	0.0463	3.30579
Steroid Biosynthesis	48	1.88	5	0.0349	1	0.0543	2.65957
Biotin Metabolism	8	0.312	2	0.0359	1	0.0543	6.41026
Androgen and Estrogen Metabolism	33	1.29	4	0.036	1	0.0543	3.10078
Ubiquinone Biosynthesis	20	0.781	3	0.0397	1	0.0589	3.84123
Phenylacetate Metabolism	9	0.352	2	0.045	1	0.0659	5.68182
Galactose Metabolism	38	1.48	4	0.0564	1	0.0813	2.7027
Phosphatidylethanolamine Biosynthesis	12	0.469	2	0.0767	1	0.109	4.26439
Steroidogenesis	43	1.68	4	0.082	1	0.115	2.38095
Selenoamino Acid Metabolism	28	1.09	3	0.092	1	0.127	2.75229
Phospholipid Biosynthesis	29	1.13	3	0.0999	1	0.132	2.65487
Pentose Phosphate Pathway	29	1.13	3	0.0999	1	0.132	2.65487
Vitamin K Metabolism	14	0.547	2	0.101	1	0.132	3.65631
Phosphatidylcholine Biosynthesis	14	0.547	2	0.101	1	0.132	3.65631
Fatty Acid Biosynthesis	35	1.37	3	0.153	1	0.197	2.18978
Catecholamine Biosynthesis	20	0.781	2	0.182	1	0.229	2.56082
Lactose Synthesis	20	0.781	2	0.182	1	0.229	2.56082
Pyrimidine Metabolism	59	2.3	4	0.194	1	0.24	1.73913
Pantothenate and CoA Biosynthesis	21	0.82	2	0.196	1	0.24	2.43902
Porphyrin Metabolism	40	1.56	3	0.202	1	0.245	1.92308
Inositol Phosphate Metabolism	26	1.02	2	0.27	1	0.323	1.96078
Thiamine Metabolism	9	0.352	1	0.302	1	0.349	2.84091
Homocysteine Degradation	9	0.352	1	0.302	1	0.349	2.84091
Lactose Degradation	9	0.352	1	0.302	1	0.349	2.84091
Pyruvaldehyde Degradation	10	0.391	1	0.33	1	0.376	2.55754
Trehalose Degradation	11	0.43	1	0.356	1	0.397	2.32558
Degradation of Superoxides	11	0.43	1	0.356	1	0.397	2.32558
Inositol Metabolism	33	1.29	2	0.373	1	0.41	1.55039
Thyroid hormone synthesis	13	0.508	1	0.406	1	0.442	1.9685
Phosphatidylinositol Phosphate Metabolism	17	0.664	1	0.495	1	0.533	1.50602
Arachidonic Acid Metabolism	69	2.7	3	0.514	1	0.548	1.11111
Riboflavin Metabolism	20	0.781	1	0.553	1	0.582	1.28041
Sulfate/Sulfite Metabolism	22	0.859	1	0.588	1	0.613	1.16414

### Sheet: AsPC-1 data
Supplementary Table 5. Metabolites with significant differences in abundance comparing AsPC-1 SERPINB3-overexpressing with control cells
Compound name	HMDB ID	Ratio (SERPINB3 vs control)	p-value (SERPINB3 vs control)
cGMP	HMDB0001314	N.A.	N.A.
Mevalonic acid	HMDB0000227	N.A.	N.A.
Sedoheptulose 7-phosphate	HMDB0001068	N.A.	N.A.
Fructose 6-phosphate	HMDB0000124	N.A.	N.A.
Fructose 1-phosphate	HMDB0001076	N.A.	N.A.
Galactose 1-phosphate	HMDB0000645	N.A.	N.A.
Glucose 1-phosphate	HMDB0001586	N.A.	N.A.
Acetoacetyl CoA	HMDB0001484	N.A.	N.A.
Ribulose 5-phosphate	HMDB0000618	N.A.	N.A.
Xylulose 5-phosphate	HMDB0000868	N.A.	N.A.
Erythrose 4-phosphate	HMDB0001321	N.A.	N.A.
Glyceraldehyde 3-phosphate	HMDB0001112	N.A.	N.A.
6-Phosphogluconic acid	HMDB0001316	N.A.	N.A.
Glyoxylic acid	HMDB0000119	N.A.	N.A.
Glycolic acid	HMDB0000115	N.A.	N.A.
N-Acetylglutamic acid	HMDB0001138	N.A.	N.A.
Carbamoylphosphate	HMDB0001096	N.A.	N.A.
Sarcosine	HMDB0000271	N.A.	N.A.
N,N-Dimethylglycine	HMDB0000092	N.A.	N.A.
Choline	HMDB0000097	N.A.	N.A.
Betaine	HMDB0000043	N.A.	N.A.
Homoserine	HMDB0000719	N.A.	N.A.
Betaine aldehyde	HMDB0001252	N.A.	N.A.
Homocysteine	HMDB0000742	N.A.	N.A.
Adenine	HMDB0000034	N.A.	N.A.
Hypoxanthine	HMDB0000157	N.A.	N.A.
Guanine	HMDB0000132	N.A.	N.A.
Carnitine	HMDB0000062	N.A.	N.A.
S-Adenosylhomocysteine	HMDB0000939	N.A.	N.A.
Spermine	HMDB0001256	N.A.	N.A.
Cystathionine	HMDB0000099	N.A.	N.A.
Inosine	HMDB0000195	N.A.	N.A.
Guanosine	HMDB0000133	N.A.	N.A.
Isocitric acid	HMDB0000193	2.68062	N.A.
Cys	HMDB0000574,HMDB0003417	2.55607	N.A.
Ribose 5-phosphate	HMDB0001548	1.5556	0.275854
Putrescine	HMDB0001414	1.45391	0.00607303
Spermidine	HMDB0001257	1.39393	0.00383446
Acetyl CoA	HMDB0001206	1.34271	0.0471535
Phosphoenolpyruvic acid	HMDB0000263	1.29627	0.0440621
Dihydroxyacetone phosphate	HMDB0001473	1.27393	0.0517938
GDP	HMDB0001201	1.2586	0.070611
3-Phosphoglyceric acid	HMDB0000807	1.24506	0.0142731
2-Phosphoglyceric acid	HMDB0003391	1.23556	0.044892
AMP	HMDB0000045	1.22866	0.0610298
ADP-ribose	HMDB0001178	1.22832	0.141305
Met	HMDB0000696	1.217	0.0564472
γ-Aminobutyric acid	HMDB0000112	1.19372	0.000630086
NAD+	HMDB0000902	1.18588	0.0287255
Ornithine	HMDB0000214,HMDB0003374	1.18497	0.160515
ADP	HMDB0001341	1.18289	0.0481377
HMG CoA	HMDB0001375	1.16368	0.0278994
Folic acid	HMDB0000121	1.16228	0.0035424
Xanthine	HMDB0000292	1.15432	0.0368097
IMP	HMDB0000175	1.15341	0.0534278
ATP	HMDB0000538	1.14774	0.0141321
Uric acid	HMDB0000289	1.14239	0.00625616
Pro	HMDB0000162,HMDB0003411	1.13286	0.00667006
Asp	HMDB0000191,HMDB0006483	1.13052	0.00749734
cAMP	HMDB0000058	1.12608	0.128113
Malonyl CoA	HMDB0001175	1.12177	0.122287
N-Carbamoylaspartic acid	HMDB0000828	1.12043	0.327627
Glu	HMDB0000148,HMDB0003339	1.11851	0.0157429
Asn	HMDB0000168,HMDB0033780	1.11802	0.00145567
Hydroxyproline	HMDB0000725	1.11582	0.0101616
2,3-Diphosphoglyceric acid	HMDB0001294	1.11311	0.395303
2-Hydroxyglutaric acid	HMDB0000606,HMDB0000694	1.11203	0.249118
UDP-glucose	HMDB0000286	1.11168	0.0596377
CoA	HMDB0001423	1.10855	0.141343
PRPP	HMDB0000280	1.10265	0.326934
Adenylosuccinic acid	HMDB0000536	1.10019	0.188747
Ala	HMDB0000161,HMDB0001310	1.09987	0.00947039
NADPH	HMDB0000221	1.09015	0.16184
GTP	HMDB0001273	1.08903	0.118159
S-Adenosylmethionine	HMDB0001185	1.08898	0.247067
Glucose 6-phosphate	HMDB0001401	1.08742	0.573584
NADH	HMDB0001487	1.08642	0.222039
cis-Aconitic acid	HMDB0000072	1.08142	0.052448
2-Oxoisovaleric acid	HMDB0000019	1.0747	0.310717
His	HMDB0000177	1.07343	0.0597916
Citric acid	HMDB0000094	1.07186	0.253894
Glutathione (GSSG)	HMDB0003337	1.06266	0.336971
Citrulline	HMDB0000904	1.0586	0.288694
Carnosine	HMDB0000033	1.0562	0.0586744
Gln	HMDB0000641,HMDB0003423	1.05262	0.133146
Urea	HMDB0000294	1.05097	0.138038
Arg	HMDB0000517,HMDB0003416	1.04773	0.225825
Ile	HMDB0000172	1.04753	0.09776
Creatinine	HMDB0000562	1.04718	0.272456
Trp	HMDB0000929	1.0436	0.342814
Leu	HMDB0000687	1.04321	0.121144
Tyr	HMDB0000158	1.04051	0.227149
Lactic acid	HMDB0000190,HMDB0001311	1.03911	0.368379
Thr	HMDB0000167	1.03605	0.179807
Fructose 1,6-diphosphate	HMDB0001058	1.03108	0.750708
NADP+	HMDB0000217	1.02609	0.72098
Lys	HMDB0000182,HMDB0003405	1.02258	0.619785
Creatine	HMDB0000064	1.01781	0.676927
Val	HMDB0000883	1.01762	0.589616
Argininosuccinic acid	HMDB0000052	1.01761	0.786431
Phe	HMDB0000159	1.01667	0.646172
Fumaric acid	HMDB0000134	1.01471	0.908024
Malic acid	HMDB0000156,HMDB0000744	1.01063	0.860359
Glutathione (GSH)	HMDB0000125	1.01046	0.965971
Phosphocreatine	HMDB0001511	1.00563	0.920294
Gly	HMDB0000123	1.00525	0.863234
Glycerol 3-phosphate	HMDB0000126	1.00428	0.949083
Adenosine	HMDB0000050	0.996551	0.915398
GMP	HMDB0001397	0.992688	N.A.
Succinic acid	HMDB0000254	0.965534	0.326662
Ribose 1-phosphate	HMDB0001489	0.960855	0.781815
Pyruvic acid	HMDB0000243	0.950503	0.476851
β-Ala	HMDB0000056	0.918571	0.253708
Ser	HMDB0000187,HMDB0003406	0.880751	0.127392
XMP	HMDB0001554	0.851714	0.18309
2-Oxoglutaric acid	HMDB0000208	0.586898	0.461853

### Sheet: AsPC-1 MetaboAnalyst
Supplementary Table 5. Enriched metabolic pathways in AsPC-1 SERPINB3-overexpressing cells
Pathways	total	expected	hits	Raw p	Holm p	FDR	Enrichment ratio
Glutamate Metabolism	49	0.909	8	7.81e-07	7.66e-05	7.66e-05	8.80088
Glycolysis	25	0.464	6	2.47e-06	0.000239	9.91e-05	12.931
Warburg Effect	58	1.08	8	3.03e-06	0.000291	9.91e-05	7.40741
Urea Cycle	29	0.538	6	6.33e-06	0.000601	0.000155	11.1524
Ammonia Recycling	32	0.594	6	1.17e-05	0.0011	0.000229	10.101
Gluconeogenesis	35	0.649	6	2.02e-05	0.00188	0.00033	9.24499
Glycine and Serine Metabolism	59	1.09	7	4.32e-05	0.00398	0.000605	6.42202
Folate Metabolism	29	0.538	5	0.000113	0.0102	0.00138	9.29368
Alanine Metabolism	17	0.315	4	0.000174	0.0156	0.00189	12.6984
Purine Metabolism	74	1.37	7	0.000194	0.0173	0.0019	5.10949
Amino Sugar Metabolism	33	0.612	5	0.000215	0.0189	0.00191	8.16993
Arginine and Proline Metabolism	53	0.983	6	0.000234	0.0203	0.00191	6.10376
Butyrate Metabolism	19	0.353	4	0.000276	0.0237	0.00208	11.3314
Glutathione Metabolism	21	0.39	4	0.000416	0.0354	0.00291	10.2564
Valine, Leucine and Isoleucine Degradation	60	1.11	6	0.00047	0.0395	0.00307	5.40541
Transfer of Acetyl Groups into Mitochondria	22	0.408	4	0.000503	0.0417	0.00308	9.80392
Malate-Aspartate Shuttle	10	0.186	3	0.0006	0.0492	0.00346	16.129
Propanoate Metabolism	42	0.779	5	0.000693	0.0561	0.00377	6.41849
Glycerolipid Metabolism	25	0.464	4	0.000839	0.0671	0.00433	8.62069
Cysteine Metabolism	26	0.482	4	0.00098	0.0774	0.00457	8.29876
Phytanic Acid Peroxisomal Oxidation	26	0.482	4	0.00098	0.0774	0.00457	8.29876
Pyruvate Metabolism	48	0.891	5	0.0013	0.1	0.00541	5.61167
Selenoamino Acid Metabolism	28	0.52	4	0.00131	0.1	0.00541	7.69231
Ketone Body Metabolism	13	0.241	3	0.00138	0.103	0.00541	12.4481
Glucose-Alanine Cycle	13	0.241	3	0.00138	0.103	0.00541	12.4481
Starch and Sucrose Metabolism	31	0.575	4	0.00194	0.142	0.00732	6.95652
Citric Acid Cycle	32	0.594	4	0.00219	0.158	0.00796	6.73401
Beta-Alanine Metabolism	34	0.631	4	0.00276	0.196	0.00967	6.33914
Aspartate Metabolism	35	0.649	4	0.00308	0.216	0.0102	6.16333
Beta Oxidation of Very Long Chain Fatty Acids	17	0.315	3	0.00313	0.216	0.0102	9.52381
Tryptophan Metabolism	60	1.11	5	0.0036	0.245	0.0113	4.5045
Spermidine and Spermine Biosynthesis	18	0.334	3	0.00371	0.249	0.0113	8.98204
Nicotinate and Nicotinamide Metabolism	37	0.687	4	0.0038	0.251	0.0113	5.82242
Mitochondrial Electron Transport Chain	19	0.353	3	0.00436	0.283	0.0122	8.49858
Ethanol Degradation	19	0.353	3	0.00436	0.283	0.0122	8.49858
Nucleotide Sugars Metabolism	20	0.371	3	0.00506	0.319	0.0134	8.08625
Threonine and 2-Oxobutanoate Degradation	20	0.371	3	0.00506	0.319	0.0134	8.08625
Methionine Metabolism	43	0.798	4	0.0066	0.403	0.0166	5.01253
Histidine Metabolism	43	0.798	4	0.0066	0.403	0.0166	5.01253
Steroid Biosynthesis	48	0.891	4	0.00981	0.579	0.024	4.48934
Oxidation of Branched Chain Fatty Acids	26	0.482	3	0.0108	0.624	0.0242	6.22407
Inositol Phosphate Metabolism	26	0.482	3	0.0108	0.624	0.0242	6.22407
Thiamine Metabolism	9	0.167	2	0.0109	0.624	0.0242	11.976
Lactose Degradation	9	0.167	2	0.0109	0.624	0.0242	11.976
Mitochondrial Beta-Oxidation of Short Chain Saturated Fatty Acids	27	0.501	3	0.012	0.646	0.0255	5.98802
Mitochondrial Beta-Oxidation of Medium Chain Saturated Fatty Acids	27	0.501	3	0.012	0.646	0.0255	5.98802
Mitochondrial Beta-Oxidation of Long Chain Saturated Fatty Acids	28	0.52	3	0.0132	0.688	0.0276	5.76923
Lysine Degradation	30	0.557	3	0.016	0.817	0.0325	5.386
Trehalose Degradation	11	0.204	2	0.0162	0.817	0.0325	9.80392
Fructose and Mannose Degradation	32	0.594	3	0.0191	0.937	0.037	5.05051
Phosphatidylethanolamine Biosynthesis	12	0.223	2	0.0193	0.937	0.037	8.96861
Inositol Metabolism	33	0.612	3	0.0208	0.977	0.0392	4.90196
Phosphatidylcholine Biosynthesis	14	0.26	2	0.026	1	0.0481	7.69231
Galactose Metabolism	38	0.705	3	0.0303	1	0.055	4.25532
Phosphatidylinositol Phosphate Metabolism	17	0.315	2	0.0376	1	0.067	6.34921
Fatty acid Metabolism	43	0.798	3	0.0418	1	0.0731	3.7594
Riboflavin Metabolism	20	0.371	2	0.0508	1	0.0859	5.39084
Lactose Synthesis	20	0.371	2	0.0508	1	0.0859	5.39084
Pantothenate and CoA Biosynthesis	21	0.39	2	0.0555	1	0.0907	5.12821
Betaine Metabolism	21	0.39	2	0.0555	1	0.0907	5.12821
Sulfate/Sulfite Metabolism	22	0.408	2	0.0604	1	0.0971	4.90196
Caffeine Metabolism	24	0.445	2	0.0706	1	0.112	4.49438
Phenylalanine and Tyrosine Metabolism	28	0.52	2	0.0926	1	0.144	3.84615
Pterine Biosynthesis	29	0.538	2	0.0984	1	0.148	3.71747
Pentose Phosphate Pathway	29	0.538	2	0.0984	1	0.148	3.71747
Bile Acid Biosynthesis	65	1.21	3	0.114	1	0.17	2.47934
Fatty Acid Elongation In Mitochondria	35	0.649	2	0.135	1	0.198	3.08166
Biotin Metabolism	8	0.148	1	0.14	1	0.201	6.75676
Tyrosine Metabolism	72	1.34	3	0.144	1	0.204	2.23881
Retinol Metabolism	37	0.687	2	0.148	1	0.207	2.91121
Phenylacetate Metabolism	9	0.167	1	0.156	1	0.212	5.98802
De Novo Triacylglycerol Biosynthesis	9	0.167	1	0.156	1	0.212	5.98802
Sphingolipid Metabolism	40	0.742	2	0.168	1	0.225	2.69542
Glycerol Phosphate Shuttle	11	0.204	1	0.187	1	0.244	4.90196
Cardiolipin Biosynthesis	11	0.204	1	0.187	1	0.244	4.90196
Pyrimidine Metabolism	59	1.09	2	0.3	1	0.387	1.83486
Carnitine Synthesis	22	0.408	1	0.341	1	0.433	2.45098
Androstenedione Metabolism	24	0.445	1	0.365	1	0.453	2.24719
Estrone Metabolism	24	0.445	1	0.365	1	0.453	2.24719
Plasmalogen Synthesis	26	0.482	1	0.389	1	0.477	2.07469
Phospholipid Biosynthesis	29	0.538	1	0.423	1	0.512	1.85874
Androgen and Estrogen Metabolism	33	0.612	1	0.466	1	0.557	1.63399
Fatty Acid Biosynthesis	35	0.649	1	0.487	1	0.575	1.54083
Porphyrin Metabolism	40	0.742	1	0.534	1	0.623	1.34771
Steroidogenesis	43	0.798	1	0.561	1	0.646	1.25313
Arachidonic Acid Metabolism	69	1.28	1	0.738	1	0.84	0.78125

### Sheet: MIA PaCa-2 data
Supplementary Table 5. Metabolites with significant differences in abundance comparing MIA PaCa-2 SERPINB3-overexpressing with control cells
Compound name	HMDB ID	Ratio (SERPINB3 vs control)	p-value (SERPINB3 vs control)
cGMP	HMDB0001314	N.A.	N.A.
Mevalonic acid	HMDB0000227	N.A.	N.A.
Sedoheptulose 7-phosphate	HMDB0001068	N.A.	N.A.
Fructose 1-phosphate	HMDB0001076	N.A.	N.A.
Xylulose 5-phosphate	HMDB0000868	N.A.	N.A.
Erythrose 4-phosphate	HMDB0001321	N.A.	N.A.
2-Oxoisovaleric acid	HMDB0000019	N.A.	N.A.
Glyoxylic acid	HMDB0000119	N.A.	N.A.
Glycolic acid	HMDB0000115	N.A.	N.A.
Carbamoylphosphate	HMDB0001096	N.A.	N.A.
Putrescine	HMDB0001414	N.A.	N.A.
Sarcosine	HMDB0000271	N.A.	N.A.
N,N-Dimethylglycine	HMDB0000092	N.A.	N.A.
Homoserine	HMDB0000719	N.A.	N.A.
Betaine aldehyde	HMDB0001252	N.A.	N.A.
Homocysteine	HMDB0000742	N.A.	N.A.
Adenine	HMDB0000034	N.A.	N.A.
Hypoxanthine	HMDB0000157	N.A.	N.A.
Guanine	HMDB0000132	N.A.	N.A.
Inosine	HMDB0000195	N.A.	N.A.
Ribulose 5-phosphate	HMDB0000618	1.74135	0.487341
Choline	HMDB0000097	1.70349	4.46598e-06
Glycerol 3-phosphate	HMDB0000126	1.68685	3.28426e-05
Asp	HMDB0000191,HMDB0006483	1.63062	0.00027013
NADP+	HMDB0000217	1.61878	0.00735259
Glucose 6-phosphate	HMDB0001401	1.61016	0.00384497
Spermine	HMDB0001256	1.60088	N.A.
Val	HMDB0000883	1.55976	0.00517031
Spermidine	HMDB0001257	1.47482	0.0176968
Ribose 5-phosphate	HMDB0001548	1.47449	0.0185783
AMP	HMDB0000045	1.47403	0.000475846
Carnitine	HMDB0000062	1.43906	0.0306246
Cys	HMDB0000574,HMDB0003417	1.41371	0.170374
Fructose 6-phosphate	HMDB0000124	1.40024	0.0418581
Ser	HMDB0000187,HMDB0003406	1.38631	0.000258145
Pyruvic acid	HMDB0000243	1.34053	0.0344094
Cystathionine	HMDB0000099	1.3256	0.0036878
Glucose 1-phosphate	HMDB0001586	1.32124	0.0670523
GMP	HMDB0001397	1.30964	0.0129879
Adenosine	HMDB0000050	1.30885	0.0434169
GDP	HMDB0001201	1.30625	0.000494274
ADP	HMDB0001341	1.30041	0.00101088
Phe	HMDB0000159	1.29512	0.0318105
6-Phosphogluconic acid	HMDB0001316	1.28448	0.0554317
Ribose 1-phosphate	HMDB0001489	1.2824	0.643621
CoA	HMDB0001423	1.27151	0.022051
cis-Aconitic acid	HMDB0000072	1.26798	0.0185968
Xanthine	HMDB0000292	1.25351	0.0770841
His	HMDB0000177	1.22079	0.00133949
Citric acid	HMDB0000094	1.20595	0.0252136
Tyr	HMDB0000158	1.2025	0.00259772
Gly	HMDB0000123	1.20149	0.0222357
Betaine	HMDB0000043	1.19866	0.175012
Leu	HMDB0000687	1.19779	0.00833925
GTP	HMDB0001273	1.19273	0.0391282
Asn	HMDB0000168,HMDB0033780	1.18224	0.00328147
ATP	HMDB0000538	1.17968	0.0392317
2-Hydroxyglutaric acid	HMDB0000606,HMDB0000694	1.17302	0.0649159
Galactose 1-phosphate	HMDB0000645	1.16664	0.192697
Hydroxyproline	HMDB0000725	1.15557	0.0127538
Glutathione (GSSG)	HMDB0003337	1.15501	0.203403
Arg	HMDB0000517,HMDB0003416	1.1534	0.0116982
Carnosine	HMDB0000033	1.1534	0.492654
Isocitric acid	HMDB0000193	1.15274	0.237036
Ile	HMDB0000172	1.15256	0.00527827
Ala	HMDB0000161,HMDB0001310	1.15136	0.00865365
Guanosine	HMDB0000133	1.14432	0.0820413
N-Acetylglutamic acid	HMDB0001138	1.13908	0.131861
UDP-glucose	HMDB0000286	1.13445	0.0345559
Glutathione (GSH)	HMDB0000125	1.12748	0.0672671
NAD+	HMDB0000902	1.12474	0.0794956
Malonyl CoA	HMDB0001175	1.11918	0.427283
Trp	HMDB0000929	1.11556	0.165153
NADPH	HMDB0000221	1.11553	0.482329
Glu	HMDB0000148,HMDB0003339	1.11267	0.138706
Lactic acid	HMDB0000190,HMDB0001311	1.11045	0.0208917
Thr	HMDB0000167	1.10607	0.079419
Phosphocreatine	HMDB0001511	1.1021	0.145475
Creatinine	HMDB0000562	1.10092	0.108685
Adenylosuccinic acid	HMDB0000536	1.09749	0.0799949
Urea	HMDB0000294	1.09519	0.267182
S-Adenosylmethionine	HMDB0001185	1.09488	0.0434422
Lys	HMDB0000182,HMDB0003405	1.09137	0.453027
Citrulline	HMDB0000904	1.08716	0.0707562
Creatine	HMDB0000064	1.07966	0.105038
Ornithine	HMDB0000214,HMDB0003374	1.0729	0.106653
HMG CoA	HMDB0001375	1.06949	0.277833
Pro	HMDB0000162,HMDB0003411	1.0427	0.403624
γ-Aminobutyric acid	HMDB0000112	1.03384	0.719709
Argininosuccinic acid	HMDB0000052	1.03284	0.585475
ADP-ribose	HMDB0001178	1.03219	0.74321
Acetyl CoA	HMDB0001206	1.01813	0.954749
Dihydroxyacetone phosphate	HMDB0001473	1.01317	0.912748
Uric acid	HMDB0000289	1.00718	0.950138
β-Ala	HMDB0000056	1.00076	0.990453
IMP	HMDB0000175	0.992485	0.946387
Fructose 1,6-diphosphate	HMDB0001058	0.992078	0.944558
NADH	HMDB0001487	0.990467	0.919487
PRPP	HMDB0000280	0.973528	0.919019
2,3-Diphosphoglyceric acid	HMDB0001294	0.957039	0.819884
S-Adenosylhomocysteine	HMDB0000939	0.943168	0.787244
Acetoacetyl CoA	HMDB0001484	0.935125	N.A.
Folic acid	HMDB0000121	0.928785	0.338718
Malic acid	HMDB0000156,HMDB0000744	0.901135	0.139456
Fumaric acid	HMDB0000134	0.873524	0.117307
cAMP	HMDB0000058	0.829944	0.187655
Met	HMDB0000696	0.822123	0.0228786
2-Phosphoglyceric acid	HMDB0003391	0.790205	0.150139
3-Phosphoglyceric acid	HMDB0000807	0.789375	0.124489
Succinic acid	HMDB0000254	0.776838	0.000860544
Gln	HMDB0000641,HMDB0003423	0.717374	0.148344
XMP	HMDB0001554	0.702038	0.292628
2-Oxoglutaric acid	HMDB0000208	0.69467	0.00856054
Phosphoenolpyruvic acid	HMDB0000263	0.492803	0.0666425
N-Carbamoylaspartic acid	HMDB0000828	0.328496	3.27037e-05
Glyceraldehyde 3-phosphate	HMDB0001112	0.259416	0.00221488

### Sheet: MIA PaCa-2 MetaboAnalyst
Supplementary Table 5. Enriched metabolic pathways in MIA PaCa-2 SERPINB3-overexpressing cells
Pathways	total	expected	hits	Raw p	Holm p	FDR	enrichment ratio
Warburg Effect	58	1.98	12	1.06e-07	1.04e-05	8.29e-06	6.06061
Glutamate Metabolism	49	1.67	11	1.69e-07	1.64e-05	8.29e-06	6.58683
Ammonia Recycling	32	1.09	9	3.5e-07	3.36e-05	1.14e-05	8.25688
Glycine and Serine Metabolism	59	2.02	11	1.3e-06	0.000123	3.18e-05	5.44554
Citric Acid Cycle	32	1.09	8	4.76e-06	0.000448	8.86e-05	7.33945
Methionine Metabolism	43	1.47	9	5.42e-06	0.000504	8.86e-05	6.12245
Alanine Metabolism	17	0.581	6	9.7e-06	0.000892	0.000121	10.327
Gluconeogenesis	35	1.2	8	9.91e-06	0.000902	0.000121	6.66667
Purine Metabolism	74	2.53	11	1.37e-05	0.00124	0.00014	4.34783
Pyruvate Metabolism	48	1.64	9	1.43e-05	0.00127	0.00014	5.4878
Pentose Phosphate Pathway	29	0.991	7	2.67e-05	0.00235	0.000218	7.06357
Urea Cycle	29	0.991	7	2.67e-05	0.00235	0.000218	7.06357
Transfer of Acetyl Groups into Mitochondria	22	0.752	6	5.16e-05	0.00444	0.000389	7.97872
Aspartate Metabolism	35	1.2	7	9.91e-05	0.00843	0.000694	5.83333
Selenoamino Acid Metabolism	28	0.957	6	0.000225	0.0189	0.00147	6.26959
Arginine and Proline Metabolism	53	1.81	8	0.000241	0.02	0.00147	4.41989
Phosphatidylethanolamine Biosynthesis	12	0.41	4	0.000467	0.0383	0.0026	9.7561
Glutathione Metabolism	21	0.718	5	0.000478	0.0387	0.0026	6.96379
Phosphatidylcholine Biosynthesis	14	0.479	4	0.0009	0.072	0.00464	8.35073
Glycerolipid Metabolism	25	0.854	5	0.00113	0.0892	0.00527	5.8548
Glycolysis	25	0.854	5	0.00113	0.0892	0.00527	5.8548
Beta Oxidation of Very Long Chain Fatty Acids	17	0.581	4	0.00199	0.153	0.00886	6.88468
Histidine Metabolism	43	1.47	6	0.0025	0.19	0.0105	4.08163
Thiamine Metabolism	9	0.308	3	0.00267	0.2	0.0105	9.74026
Phenylacetate Metabolism	9	0.308	3	0.00267	0.2	0.0105	9.74026
Ethanol Degradation	19	0.649	4	0.00308	0.225	0.0116	6.16333
Fructose and Mannose Degradation	32	1.09	5	0.0036	0.259	0.0131	4.58716
Nucleotide Sugars Metabolism	20	0.684	4	0.00376	0.267	0.0132	5.84795
Amino Sugar Metabolism	33	1.13	5	0.00413	0.289	0.014	4.42478
Pantothenate and CoA Biosynthesis	21	0.718	4	0.00453	0.313	0.0143	5.57103
Betaine Metabolism	21	0.718	4	0.00453	0.313	0.0143	5.57103
Methylhistidine Metabolism	4	0.137	2	0.00653	0.437	0.02	14.5985
Nicotinate and Nicotinamide Metabolism	37	1.26	5	0.00687	0.454	0.0204	3.96825
Glucose-Alanine Cycle	13	0.444	3	0.00828	0.538	0.0239	6.75676
Sphingolipid Metabolism	40	1.37	5	0.00963	0.616	0.0258	3.64964
Cysteine Metabolism	26	0.889	4	0.01	0.631	0.0258	4.49944
Oxidation of Branched Chain Fatty Acids	26	0.889	4	0.01	0.631	0.0258	4.49944
Phytanic Acid Peroxisomal Oxidation	26	0.889	4	0.01	0.631	0.0258	4.49944
Mitochondrial Beta-Oxidation of Short Chain Saturated Fatty Acids	27	0.923	4	0.0115	0.689	0.0288	4.33369
Propanoate Metabolism	42	1.44	5	0.0118	0.699	0.029	3.47222
Phenylalanine and Tyrosine Metabolism	28	0.957	4	0.0131	0.758	0.0305	4.17973
Mitochondrial Beta-Oxidation of Long Chain Saturated Fatty Acids	28	0.957	4	0.0131	0.758	0.0305	4.17973
Valine, Leucine and Isoleucine Degradation	60	2.05	6	0.0134	0.758	0.0306	2.92683
Starch and Sucrose Metabolism	31	1.06	4	0.0187	1	0.0416	3.77358
Spermidine and Spermine Biosynthesis	18	0.615	3	0.021	1	0.0457	4.87805
Butyrate Metabolism	19	0.649	3	0.0244	1	0.0508	4.6225
Mitochondrial Electron Transport Chain	19	0.649	3	0.0244	1	0.0508	4.6225
Beta-Alanine Metabolism	34	1.16	4	0.0256	1	0.0522	3.44828
Riboflavin Metabolism	20	0.684	3	0.028	1	0.0538	4.38596
Lactose Synthesis	20	0.684	3	0.028	1	0.0538	4.38596
Threonine and 2-Oxobutanoate Degradation	20	0.684	3	0.028	1	0.0538	4.38596
Homocysteine Degradation	9	0.308	2	0.0352	1	0.0638	6.49351
Lactose Degradation	9	0.308	2	0.0352	1	0.0638	6.49351
De Novo Triacylglycerol Biosynthesis	9	0.308	2	0.0352	1	0.0638	6.49351
Carnitine Synthesis	22	0.752	3	0.0361	1	0.0643	3.98936
Galactose Metabolism	38	1.3	4	0.0369	1	0.0646	3.07692
Tryptophan Metabolism	60	2.05	5	0.0487	1	0.0837	2.43902
Trehalose Degradation	11	0.376	2	0.0515	1	0.0855	5.31915
Cardiolipin Biosynthesis	11	0.376	2	0.0515	1	0.0855	5.31915
Fatty acid Metabolism	43	1.47	4	0.0547	1	0.0892	2.72109
Inositol Phosphate Metabolism	26	0.889	3	0.0555	1	0.0892	3.37458
Mitochondrial Beta-Oxidation of Medium Chain Saturated Fatty Acids	27	0.923	3	0.061	1	0.0964	3.25027
Bile Acid Biosynthesis	65	2.22	5	0.065	1	0.101	2.25225
Folate Metabolism	29	0.991	3	0.0727	1	0.111	3.02725
Steroid Biosynthesis	48	1.64	4	0.0764	1	0.115	2.43902
Inositol Metabolism	33	1.13	3	0.099	1	0.147	2.65487
Phosphatidylinositol Phosphate Metabolism	17	0.581	2	0.112	1	0.164	3.44234
Catecholamine Biosynthesis	20	0.684	2	0.147	1	0.209	2.92398
Ubiquinone Biosynthesis	20	0.684	2	0.147	1	0.209	2.92398
Sulfate/Sulfite Metabolism	22	0.752	2	0.171	1	0.24	2.65957
Estrone Metabolism	24	0.82	2	0.196	1	0.271	2.43902
Plasmalogen Synthesis	26	0.889	2	0.222	1	0.302	2.24972
Tyrosine Metabolism	72	2.46	4	0.227	1	0.305	1.62602
Biotin Metabolism	8	0.273	1	0.244	1	0.323	3.663
Pterine Biosynthesis	29	0.991	2	0.261	1	0.336	2.01816
Phospholipid Biosynthesis	29	0.991	2	0.261	1	0.336	2.01816
Lysine Degradation	30	1.03	2	0.274	1	0.348	1.94175
Malate-Aspartate Shuttle	10	0.342	1	0.295	1	0.366	2.92398
Pyruvaldehyde Degradation	10	0.342	1	0.295	1	0.366	2.92398
Glycerol Phosphate Shuttle	11	0.376	1	0.319	1	0.386	2.65957
Degradation of Superoxides	11	0.376	1	0.319	1	0.386	2.65957
Pyrimidine Metabolism	59	2.02	3	0.328	1	0.392	1.48515
Fatty Acid Elongation In Mitochondria	35	1.2	2	0.338	1	0.399	1.66667
Retinol Metabolism	37	1.26	2	0.364	1	0.416	1.5873
Ketone Body Metabolism	13	0.444	1	0.365	1	0.416	2.25225
Thyroid hormone synthesis	13	0.444	1	0.365	1	0.416	2.25225
Vitamin K Metabolism	14	0.479	1	0.387	1	0.436	2.08768
Caffeine Metabolism	24	0.82	1	0.57	1	0.628	1.21951
Androstenedione Metabolism	24	0.82	1	0.57	1	0.628	1.21951
Androgen and Estrogen Metabolism	33	1.13	1	0.688	1	0.75	0.884956
Fatty Acid Biosynthesis	35	1.2	1	0.71	1	0.765	0.833333
Porphyrin Metabolism	40	1.37	1	0.758	1	0.807	0.729927
Steroidogenesis	43	1.47	1	0.783	1	0.825	0.680272
Arachidonic Acid Metabolism	69	2.36	1	0.917	1	0.956	0.423729
